# The effect of root exudates on the transcriptome of rhizosphere *Pseudomonas* spp

**DOI:** 10.1101/2021.01.08.425997

**Authors:** Olga V. Mavrodi, Janiece R. McWilliams, Jacob O. Peter, Anna Berim, Karl A. Hassan, Liam D. H. Elbourne, Melissa K. LeTourneau, David R. Gang, Ian T. Paulsen, David M. Weller, Linda S. Thomashow, Alex S. Flynt, Dmitri V. Mavrodi

## Abstract

Plants live in association with microorganisms that positively influence plant development, vigor, and fitness in response to pathogens and abiotic stressors. The bulk of the plant microbiome is concentrated belowground at the plant root-soil interface. Plant roots secrete carbon-rich rhizodeposits containing primary and secondary low molecular-weight metabolites, lysates, and mucilages. These exudates provide nutrients for soil microorganisms and modulate their affinity to host plants, but molecular details of this process are largely unresolved. We addressed this gap by focusing on the molecular dialogue between eight well-characterized beneficial strains of the *Pseudomonas fluorescens* group and *Brachypodium distachyon*, a model for economically important food, feed, forage, and biomass crops of the grass family. We collected and analyzed root exudates of *B. distachyon* and demonstrated the presence of multiple carbohydrates, amino acids, organic acids and phenolic compounds. The subsequent screening of bacteria by Biolog Phenotype MicroArrays revealed that many of these metabolites provide carbon and energy for the *Pseudomonas* strains. RNA-seq profiling of bacterial cultures amended with root exudates revealed changes in the expression of genes encoding numerous catabolic and anabolic enzymes, transporters, transcriptional regulators, stress response, and conserved hypothetical proteins. Almost half of the differentially expressed genes mapped to the variable part of the strains’ pangenome, reflecting the importance of the variable gene content in the adaptation of *P. fluorescens* to the rhizosphere lifestyle. Our results collectively reveal the diversity of cellular pathways and physiological responses underlying the establishment of mutualistic interactions between these beneficial rhizobacteria and their plant hosts.
