## Supplementary material for "The effect of root exudates on the transcriptome of rhizosphere *Pseudomonas* spp": Table S2

### Sheet: Final
A list of metabolites released via root exudation by Brachypodium distachyon Bd21 over a period of 7 days. Signal intensity values indicate means and standard deviations of areas under the curve (n = 4) measured by HPLC-MS or GC-MS.
Analyte	Type of chemical	m/z	Ave. retention time (sec)	Similarity score	Signal intensity				Mean	St. deviation
					Replicate1	Replicate2	Replicate3	Replicate4
N-acetyltryptophan	amino acids and biogenic amines	202	1184.27	724	208732	487422	71114.7	235278	250637	173482
alanine	amino acids and biogenic amines	116	430.057	720	9.92605e+06	5.96256e+06	2.31221e+07	5.2911e+06	1.10755e+07	8.2874e+06
D-alanyl-D-alanine	amino acids and biogenic amines	116	963.438	713	649482	756924	641286	269142	579209	213320
L-allothreonine	amino acids and biogenic amines	219	650.693	741	7.57943e+06	5.78891e+06	6.57832e+06	1.49029e+06	5.35924e+06	2.68134e+06
4-aminobutyric acid	amino acids and biogenic amines	174	761.281	821	4.59676e+06	9.10426e+06	7.98544e+06	4.8831e+06	6.64239e+06	2.2468e+06
aminomalonic acid	amino acids and biogenic amines	218	714.385	746	472350	557362	1.48152e+06	299273	702625	530250
asparagine	amino acids and biogenic amines	116	859.724	723	4.49469e+07	4.1574e+07	3.44573e+07	1.70398e+07	3.45045e+07	1.2437e+07
aspartic acid	amino acids and biogenic amines	232	752.196	847	2.91369e+07	4.70904e+07	1.81707e+07	3.55286e+07	3.24816e+07	1.20926e+07
citrulline	amino acids and biogenic amines	256	959.419	783	139072	148592	81461.8	34954.7	101020	53097.9
cysteine	amino acids and biogenic amines	100	778.401	800	282051	n.d	210774	n.d	123206	145212
cystine	amino acids and biogenic amines	146	1226.37	825	505326	2.95926e+06	697228	3.894e+06	2.01395e+06	1.67709e+06
glutamic acid	amino acids and biogenic amines	246	824.159	825	3.01238e+07	5.35799e+07	3.07543e+07	4.18451e+07	3.90758e+07	1.10669e+07
glutamine	amino acids and biogenic amines	156	928.532	790	9.47587e+07	6.98571e+07	9.90309e+07	4.15215e+07	7.62921e+07	2.65108e+07
glycine	amino acids and biogenic amines	174	591.791	824	1.86092e+07	2.32243e+07	2.63915e+07	8.90979e+06	1.92837e+07	7.61843e+06
histidine	amino acids and biogenic amines	154	1019.28	853	9.08661e+06	1.32725e+07	8.40461e+06	3.19563e+06	8.48984e+06	4.13384e+06
isoleucine	amino acids and biogenic amines	158	580.455	733	1.64433e+07	1.54101e+07	3.69814e+07	1.13023e+07	2.00343e+07	1.15142e+07
leucine	amino acids and biogenic amines	158	562.933	780	1.34251e+07	8.60282e+06	2.34967e+07	6.053e+06	1.28944e+07	7.70095e+06
lysine	amino acids and biogenic amines	174	1021.29	724	9.23878e+06	1.21245e+07	3.92651e+06	1.92167e+06	6.80287e+06	4.70294e+06
methionine	amino acids and biogenic amines	176	752.971	756	2.84545e+06	1.05956e+06	1.52263e+06	468133	1.47394e+06	1.01107e+06
methionine sulfoxide	amino acids and biogenic amines	128	981.353	651	2.15137e+06	1.98329e+06	1.05818e+06	519392	1.42806e+06	773295
5-methoxytryptamine	amino acids and biogenic amines	174	1255.94	754	225528	471603	165409	261014	280888	133125
noradrenaline	amino acids and biogenic amines	174	1086.17	724	207065	627005	136670	256351	306773	219064
norleucine	amino acids and biogenic amines	158	1190.1	816	85549	544980	174919	337438	285721	201854
ornithine	amino acids and biogenic amines	174	915.724	727	52140.1	208367	58628	52936.8	93018	76953.8
oxoproline	amino acids and biogenic amines	156	756.113	740	7.51642e+07	9.81838e+07	8.4947e+07	6.53103e+07	8.09013e+07	1.40362e+07
phenylalanine	amino acids and biogenic amines	218	831.602	795	3.50903e+07	2.3084e+07	2.04308e+07	4.07693e+06	2.06705e+07	1.27692e+07
proline	amino acids and biogenic amines	142	585.694	697	8.5914e+06	7.46852e+06	3.21068e+07	5.5454e+06	1.3428e+07	1.25159e+07
serine	amino acids and biogenic amines	116	552.057	756	2.29144e+07	2.04647e+07	1.99436e+07	7.48285e+06	1.77014e+07	6.93439e+06
threonine	amino acids and biogenic amines	130	581.391	745	7.12237e+06	6.32671e+06	6.30806e+06	1.71146e+06	5.36715e+06	2.4665e+06
tryptophan	amino acids and biogenic amines	202	1188.38	751	9.15028e+06	2.37458e+07	6.20984e+06	9.24113e+06	1.20868e+07	7.89921e+06
tyrosine	amino acids and biogenic amines	218	1032.1	766	6.19515e+07	80148416	5.61026e+07	3.39163e+07	5.80297e+07	1.90595e+07
urea	amino acids and biogenic amines	171	545.164	749	1.9705e+07	2.0103e+07	2.90789e+07	2.28365e+07	2.29309e+07	4.32861e+06
valine	amino acids and biogenic amines	144	519.167	733	2.15282e+07	2.23189e+07	49764529	2.42541e+07	2.94664e+07	1.35804e+07
N-acetyl-beta-D-mannosamine	saccharide	87	1110	776	159048	923124	205140	349829	409285	352070
cellobiose	saccharide	361	1429.88	809	89414.2	304914	429336	479284	325737	173773
erythrose	saccharide	117	700.433	763	142183	110059	196063	169882	154547	36926.8
fructose	saccharide	307	989.555	820	2.02494e+07	2.44182e+07	3.56231e+07	1.53723e+07	2.39157e+07	8.63612e+06
fucose	saccharide	117	894.906	754	3.83499e+06	4.36258e+06	2.52627e+06	2.51779e+06	3.31041e+06	935478
galactose	saccharide	273	1013.21	644	1.8931e+06	1.21184e+06	2.55114e+06	349565	1.50141e+06	942683
glucose	saccharide	319	1007.48	826	3.60447e+07	1.39324e+07	4.10999e+07	3.36838e+06	2.36113e+07	1.79248e+07
isomaltose	saccharide	361	1495.21	859	2.36966e+06	2.83638e+06	9.1326e+06	7.7319e+06	5.51763e+06	3.41905e+06
lactobionic acid	saccharide	204	1296.56	763	3.74831e+06	6.75873e+06	1.25154e+06	3.47678e+06	3.80884e+06	2.26241e+06
lactose	saccharide	204	1338.26	772	88580	78833.3	194426	135415	124313	52865.5
lyxose	saccharide	307	861.409	780	1.13636e+06	1.74809e+06	1.76406e+06	1.41073e+06	1.51481e+06	300335
maltose	saccharide	361	1447.87	812	1.90748e+06	4.98169e+06	5.63553e+06	4.52962e+06	4.26358e+06	1.63502e+06
maltotriose	saccharide	361	1617.67	827	277886	652024	685594	857469	618243	244096
mannose	saccharide	319	1017.34	843	1.07078e+07	2.92943e+06	1.19259e+07	536265	6.52485e+06	5.64088e+06
palatinose	saccharide	361	1482.05	794	114736	85100.8	344565	288857	208315	127789
raffinose	saccharide	103	1475.19	809	537062	742684	324390	640973	561277	178850
raffinose	saccharide	160	1418.19	719	32869.2	n.d	64790.3	56315.4	38493.7	28997.2
sophorose	saccharide	319	1468.44	822	38718.3	66584.3	129253	94860.3	82354.1	38767.3
sophorose	saccharide	319	1458.65	813	490405	898125	2.31584e+06	1.35981e+06	1.26605e+06	784823
sucrose	saccharide	361	1389.46	807	9.9116e+06	4.25044e+06	1.5136e+07	1.45799e+06	7.68901e+06	6.08405e+06
trehalose	saccharide	169	1383.48	707	27384.2	37297.3	32737.9	22415.3	29958.7	6457.81
xylose	saccharide	103	840.756	738	1.05964e+07	1.01857e+07	1.2792e+07	2.95309e+06	9.1318e+06	4.2751e+06
xylose	saccharide	307	851.773	826	1.17597e+07	1.503e+07	1.5854e+07	1.45561e+07	1.43e+07	1.77637e+06
beta-mannosylglycerate	sugar alcohol	204	1027.21	757	2.06314e+07	1.09248e+07	1.10532e+07	3.2651e+07	1.88151e+07	1.02832e+07
cellobiotol	sugar alcohol	204	1348.61	703	124587	88254.7	105949	124574	110841	17431.8
2-deoxyerythritol	sugar alcohol	117	576.131	772	72673.7	644773	506231	1.34619e+06	642466	528662
galactinol	sugar alcohol	204	1405.95	773	914025	1.44104e+06	1.16829e+07	2.29349e+06	4.08285e+06	5.09845e+06
myo-inositol	sugar alcohol	305	1120.5	837	9.76934e+06	1.29578e+07	7.28518e+06	1.22618e+07	1.05685e+07	2.58166e+06
ribitol	sugar alcohol	217	894.516	764	210443	386539	275635	282442	288765	72816
threitol	sugar alcohol	217	735.315	697	118180	233618	494191	245037	272756	158353
aconitic acid	small organic acid	207	908.282	680	41872.4	n.d	121922	n.d	40948.6	57477.9
allantoic acid	small organic acid	331	999.275	752	6.58903e+06	8.83134e+06	7.51997e+06	4.30302e+06	6.81084e+06	1.9082e+06
azelaic acid	small organic acid	152	941.497	711	139854	n.d	145923	118308	101021	68382
citric acid	small organic acid	273	954.358	703	4.28336e+06	3.94331e+06	5.37857e+06	7.19542e+06	5.20016e+06	1.46436e+06
2-deoxytetronic acid	small organic acid	233	685.205	729	49166.4	n.d	115324	50844.1	53833.7	47293
fumaric acid	small organic acid	245	623.017	774	1.34477e+06	179385	758888	459525	685642	499078
2-furoic acid	small organic acid	125	460.085	862	501956	n.d	2.76404e+06	1.01449e+06	1.07012e+06	1.20283e+06
D-glyceric acid	small organic acid	189	606.201	801	816515	n.d	1.01221e+06	529428	589539	440204
vanillic acid	small organic acid	297	921.995	824	12699.7	n.d	11516.8	7266.98	7870.85	5742.39
3-hydroxypropionic acid	small organic acid	177	463.84	801	447007	n.d	594544	522009	390890	267464
α-ketoadipic acid	small organic acid	89	541.887	753	752534	n.d	73179.3	n.d	206428	365701
L-malic acid	small organic acid	233	728.09	753	1.14067e+07	9.17023e+06	1.65737e+07	1.77575e+07	1.3727e+07	4.10269e+06
methylmalonic acid	small organic acid	147	586.942	707	9.42543e+06	3.04575e+06	6.4362e+06	2.74923e+06	5.41415e+06	3.15416e+06
nicotinic acid	small organic acid	180	585.511	746	1.18685e+06	821422	1205388	1.02795e+06	1.0604e+06	178115
quinic acid	small organic acid	345	979.999	717	1.10739e+06	524148	794658	591483	754419	261903
succinic acid	small organic acid	147	594.866	733	9.53227e+06	n.d	1.96174e+07	1.23086e+07	1.03646e+07	8.11399e+06
threonic acid	small organic acid	220	779.041	784	3.56881e+06	3.33348e+06	3.6659e+06	3.48668e+06	3.51372e+06	140726
palmitic acid	fatty acid	132	1094.11	742	5.2742e+06	2.43791e+06	n.d	n.d	1.92803e+06	2.50941e+06
phytosphingosine	lipid	158	1228.8	718	61984.5	123919	32189.6	39372.6	64366.5	41682.4
uracil	nucleotide	99	614.088	716	270066	187192	307189	139891	226084	76276.2
gly-pro	peptide	174	1058.12	736	1.25654e+06	3.51099e+06	942167	1.48035e+06	1.79751e+06	1.16345e+06
maleimide	heterocyclic compound	154	426.489	741	119320	88169.8	131206	56335.7	98757.8	33602.7
3-hydroxypyridine	heterocyclic compound	152	464.765	866	61242.6	n.d	123659	49878.4	58694.9	50825.2
n.d. - not detected
